# FADS2-mediated fatty acid desaturation and cholesterol esterification are signatures of metabolic reprogramming during melanoma progression

**DOI:** 10.1101/2020.07.12.198903

**Authors:** Hyeon Jeong Lee, Zhicong Chen, Marianne Collard, Jiaji G Chen, Muzhou Wu, Rhoda M Alani, Ji-Xin Cheng

**Affiliations:** Photonics Center, Boston University, Boston, MA 02215, USA; College of Biomedical Engineering and Instrument Science, Zhejiang University, Hangzhou 310027, China; Key Laboratory for Biomedical Engineering of Ministry of Education, Zhejiang University, Hangzhou 310027, China; Department of Electrical and Computer Engineering, Boston University, Boston, MA 02215, USA; Department of Urology, Peking University First Hospital, Beijing 100034, China; Department of Dermatology, Boston University School of Medicine, Boston, MA 02118, USA; Department of Biomedical Engineering, Boston University, Boston, MA 02215, USA; These authors contributed equally: Hyeon Jeong Lee, Zhicong Chen

## Abstract

Identifying metabolic alterations in disease progression has been challenged by difficulties in tracking metabolites at sub-cellular level. Here, by high-resolution stimulated Raman scattering and pump-probe imaging and spectral phasor analysis of melanoma cells grouped by MITF/AXL expression pattern and of human patient tissues paired by primary and metastatic status, we identify a metabolic switch from a pigment-containing phenotype in low-grade melanoma to a lipid-rich phenotype in metastatic melanoma. The lipids found in MITF^low^/AXL^high^ melanoma cells contain high levels of cholesteryl ester (CE) and unsaturated fatty acid species. Elevated fatty acid uptake activity in MITF^low^/AXL^high^ melanoma contributes to the lipid-rich phenotype, and inhibiting fatty acid uptake suppresses cell migration. Importantly, monounsaturated sapienate is identified as an essential fatty acid that effectively promotes cancer migration. Blocking either FADS2-mediated lipid desaturation or SOAT-mediated cholesterol esterification effectively suppresses the migration capacity of melanoma *in vitro* and *in vivo*, indicating the therapeutic potential of targeting these metabolic pathways in metastatic melanoma. Collectively, our results reveal metabolic reprogramming during melanoma progression, and highlight metabolic signatures that could serve as targets for metastatic melanoma treatment and diagnosis.
