## Supplementary Table 2 for "FADS2-mediated fatty acid desaturation and cholesterol esterification are signatures of metabolic reprogramming during melanoma progression"

### Sheet: KEGG
Name	Total	Hits	EnrichmentScore	Pval	Padj
Cytokine-cytokine receptor interaction	65	54	0.641263	0.000100634	0.000999253
Focal adhesion	30	19	0.470606	0.00010144	0.000999253
Chemokine signaling pathway	27	22	0.5441	0.000101874	0.000999253
Tuberculosis	36	33	0.58152	0.000102828	0.000999253
Cell adhesion molecules (CAMs)	26	22	0.619676	0.000103756	0.000999253
Natural killer cell mediated cytotoxicity	23	21	0.594828	0.000104406	0.000999253
Osteoclast differentiation	40	32	0.592259	0.000104635	0.000999253
Leukocyte transendothelial migration	18	17	0.531353	0.000105787	0.000999253
Jak-STAT signaling pathway	53	28	0.490752	0.000106157	0.000999253
ECM-receptor interaction	163	130	0.602356	0.000106451	0.000999253
T cell receptor signaling pathway	101	77	0.525083	0.000107078	0.000999253
Chagas disease (American trypanosomiasis)	32	29	0.53098	0.000107377	0.000999253
Measles	33	29	0.565781	0.000107377	0.000999253
Toll-like receptor signaling pathway	34	29	0.585142	0.000108401	0.000999253
Complement and coagulation cascades	44	40	0.655435	0.000111161	0.000999253
Antigen processing and presentation	47	34	0.679881	0.000111694	0.000999253
Leishmaniasis	56	52	0.663455	0.000114718	0.000999253
Staphylococcus aureus infection	26	24	0.759761	0.000115327	0.000999253
Intestinal immune network for IgA production	33	27	0.68661	0.000120077	0.000999253
Allograft rejection	39	33	0.782318	0.000121344	0.000999253
Systemic lupus erythematosus	26	24	0.845053	0.000126342	0.000999253
Rheumatoid arthritis	46	41	0.71723	0.000126342	0.000999253
Phagosome	53	32	0.606867	0.000228128	0.00160295
Pertussis	43	33	0.614074	0.000228128	0.00160295
Legionellosis	30	27	0.63654	0.000230309	0.00160295
Pathways in cancer	45	43	0.400116	0.000300993	0.00196118
HTLV-I infection	19	16	0.429263	0.000304321	0.00196118
Terpenoid backbone biosynthesis	52	46	-0.732053	0.000434972	0.00262324
Dilated cardiomyopathy	58	46	0.520879	0.000437206	0.00262324
Fanconi anemia pathway	82	65	-0.604267	0.000567859	0.00329358
Toxoplasmosis	35	25	0.481528	0.000642467	0.00360611
MAPK signaling pathway	63	45	0.403167	0.000706072	0.00383927
Basal cell carcinoma	29	18	0.549645	0.000792752	0.00417996
TGF-beta signaling pathway	46	32	0.485754	0.000863744	0.00442034
Graft-versus-host disease	26	23	0.697839	0.000891947	0.0044329
Calcium signaling pathway	41	36	0.417813	0.000917151	0.0044329
RNA transport	19	15	-0.467509	0.000963391	0.00453054
Glyoxylate and dicarboxylate metabolism	22	17	-0.665173	0.00130492	0.00597514
Apoptosis	25	20	0.479242	0.00183546	0.00818896
Citrate cycle (TCA cycle)	19	15	-0.574757	0.00191663	0.00833733
Influenza A	26	24	0.46469	0.00202861	0.00860924
Hedgehog signaling pathway	66	34	0.519652	0.00305776	0.0126679
Ribosome biogenesis in eukaryotes	36	15	-0.553133	0.00346192	0.0140087
B cell receptor signaling pathway	20	15	0.491158	0.00374367	0.0148045
Herpes simplex infection	71	37	0.4849	0.00450748	0.017138
Fc gamma R-mediated phagocytosis	43	18	0.461988	0.00453074	0.017138
NOD-like receptor signaling pathway	44	20	0.540887	0.00475197	0.0175924
Amphetamine addiction	55	20	0.494415	0.00490579	0.0177835
Fatty acid elongation	126	50	-0.525773	0.00511247	0.0181545
African trypanosomiasis	82	32	0.587449	0.00525801	0.0182979
Cell cycle	60	31	-0.297945	0.00568182	0.019385
Cysteine and methionine metabolism	64	49	-0.448104	0.00815047	0.0272727
Dopaminergic synapse	39	25	0.420472	0.0087194	0.028626
Regulation of actin cytoskeleton	265	201	0.390143	0.00991516	0.0319488
RIG-I-like receptor signaling pathway	87	66	0.511925	0.0108407	0.0342961
Pyrimidine metabolism	177	152	-0.292879	0.0125786	0.0387021
Valine, leucine and isoleucine degradation	253	215	-0.385125	0.0126783	0.0387021
Vascular smooth muscle contraction	189	156	0.420672	0.0132233	0.0396699
Epithelial cell signaling in Helicobacter pylori infection	75	61	0.527676	0.0144635	0.0426552
Viral myocarditis	27	15	0.553091	0.0152849	0.0437808
Hypertrophic cardiomyopathy (HCM)	124	91	0.566247	0.0153484	0.0437808

### Sheet: Reatome
Name	Total	Hits	EnrichmentScore	Pval	Padj
Hemostasis	81	66	0.508624	9.999e-05	0.00198467
Adaptive Immune System	62	62	0.482413	9.999e-05	0.00198467
Innate Immune System	31	20	0.489555	9.999e-05	0.00198467
GPCR downstream signaling	508	316	0.528871	9.999e-05	0.00198467
Signaling by GPCR	339	143	0.535928	9.999e-05	0.00198467
GPCR ligand binding	181	127	0.600018	0.0001	0.00198467
Class A/1 (Rhodopsin-like receptors)	139	109	0.621657	0.00010004	0.00198467
Cytokine Signaling in Immune system	39	30	0.533493	0.00010009	0.00198467
Platelet activation, signaling and aggregation	69	36	0.570927	0.00010018	0.00198467
Gastrin-CREB signalling pathway via PKC and MAPK	69	36	0.545424	0.000100291	0.00198467
Extracellular matrix organization	507	374	0.635636	0.000100341	0.00198467
G alpha (q) signalling events	66	23	0.543848	0.000100472	0.00198467
Peptide ligand-binding receptors	27	16	0.64387	0.000100533	0.00198467
G alpha (i) signalling events	27	16	0.614795	0.000100533	0.00198467
Cell surface interactions at the vascular wall	173	100	0.607658	0.000102344	0.00198467
Collagen formation	33	23	0.677401	0.000102386	0.00198467
Integrin cell surface interactions	32	18	0.631389	0.000102722	0.00198467
Response to elevated platelet cytosolic Ca2+	38	32	0.618666	0.00010305	0.00198467
Degradation of the extracellular matrix	30	24	0.638873	0.00010305	0.00198467
Platelet degranulation	40	24	0.619245	0.00010337	0.00198467
Immunoregulatory interactions between a Lymphoid and a non-Lymphoid cell	35	27	0.668252	0.00010337	0.00198467
Collagen biosynthesis and modifying enzymes	21	17	0.669189	0.000104004	0.00198467
Interferon gamma signaling	70	52	0.625034	0.000104548	0.00198467
Degradation of collagen	66	27	0.65984	0.000104701	0.00198467
Chemokine receptors bind chemokines	190	131	0.720164	0.000105363	0.00198467
Assembly of collagen fibrils and other multimeric structures	258	199	0.717409	0.000105519	0.00198467
Costimulation by the CD28 family	49	31	0.743193	0.000106519	0.00198467
TCR signaling	18	17	0.722251	0.000106758	0.00198467
Elastic fibre formation	209	95	0.688136	0.000107193	0.00198467
Molecules associated with elastic fibres	93	44	0.68009	0.000109278	0.00198467
Downstream TCR signaling	92	43	0.811794	0.00011084	0.00198467
Generation of second messenger molecules	91	42	0.81777	0.000113572	0.00198467
PD-1 signaling	189	89	0.899527	0.000118133	0.00198467
Phosphorylation of CD3 and TCR zeta chains	83	40	0.896511	0.000119432	0.00198467
Interferon Signaling	119	19	0.547978	0.000202184	0.00321509
Signaling by Interleukins	30	16	0.566933	0.000204855	0.00321509
Mitochondrial tRNA aminoacylation	115	19	-0.796953	0.000578369	0.00883185
NCAM1 interactions	115	19	0.64922	0.000653737	0.00972004
Activation of the pre-replicative complex	209	95	-0.669746	0.00077101	0.0111446
Complement cascade	249	112	0.698185	0.000790603	0.0111446
Activation of ATR in response to replication stress	178	85	-0.644947	0.000835422	0.0111446
Anchoring fibril formation	201	92	0.771679	0.000846126	0.0111446
tRNA Aminoacylation	25	22	-0.68461	0.000848176	0.0111446
DNA strand elongation	71	29	-0.586151	0.000927644	0.0119118
G2/M Checkpoints	102	55	-0.646726	0.000981354	0.0123214
GPVI-mediated activation cascade	71	29	0.694491	0.0010134	0.0124472
Mitochondrial Protein Import	411	255	-0.688587	0.00107643	0.0128251
Interleukin-3, 5 and GM-CSF signaling	102	66	0.63725	0.00108956	0.0128251
Formation of the ternary complex, and subsequently, the 43S complex	41	29	-0.628765	0.00135135	0.0155819
Ribosomal scanning and start codon recognition	122	69	-0.633672	0.00142857	0.0161429
Translation initiation complex formation	95	50	-0.637117	0.00148588	0.016413
Activation of the mRNA upon binding of the cap-binding complex and eIFs, and subsequent binding to 43S	41	29	-0.627077	0.00151057	0.016413
Respiratory electron transport	20	17	-0.72321	0.0017094	0.0182229
Telomere Maintenance	31	28	-0.501046	0.00190476	0.0199295
RNA Polymerase I, RNA Polymerase III, and Mitochondrial Transcription	65	27	-0.51427	0.0022779	0.0226826
Respiratory electron transport, ATP synthesis by chemiosmotic coupling, and heat production by uncoupling proteins.	113	61	-0.619037	0.00228833	0.0226826
Meiotic Recombination	131	59	-0.51964	0.00228833	0.0226826
Activation of Gene Expression by SREBP (SREBF)	52	17	-0.599883	0.00241352	0.023511
Transcription	52	17	-0.468057	0.00246914	0.0236007
Glycolysis	52	17	-0.594511	0.00250627	0.0236007
NCAM signaling for neurite out-growth	62	23	0.572696	0.00273224	0.0253068
Interleukin-2 signaling	59	20	0.64609	0.00289436	0.0260111
Class B/2 (Secretin family receptors)	59	20	0.546394	0.00290035	0.0260111
Regulation of Insulin-like Growth Factor (IGF) Transport and Uptake by Insulin-like Growth Factor Binding Proteins (IGFBPs)	54	16	0.706655	0.0031896	0.0278847
Deposition of New CENPA-containing Nucleosomes at the Centromere	48	30	-0.479841	0.00325733	0.0278847
Nucleosome assembly	57	17	-0.479841	0.00325733	0.0278847
Axon guidance	49	15	0.44755	0.00360036	0.0302689
Late Phase of HIV Life Cycle	80	36	-0.462394	0.00364299	0.0302689
DNA Repair	69	27	-0.426211	0.00373134	0.0304603
Glucose metabolism	69	27	-0.452198	0.00380952	0.0304603
Transcription-coupled NER (TC-NER)	32	22	-0.529059	0.00382775	0.0304603
Nucleotide Excision Repair	198	111	-0.49999	0.0042328	0.0320567
Influenza Life Cycle	233	131	-0.605326	0.00425532	0.0320567
Influenza Viral RNA Transcription and Replication	36	20	-0.605326	0.00425532	0.0320567
Viral mRNA Translation	80	36	-0.605326	0.00425532	0.0320567
Eukaryotic Translation Termination	127	90	-0.592595	0.00460829	0.0321534
Peptide chain elongation	63	23	-0.604277	0.00460829	0.0321534
RNA Polymerase II Transcription	34	26	-0.498395	0.00470035	0.0321534
Influenza Infection	24	15	-0.530439	0.0047619	0.0321534
The citric acid (TCA) cycle and respiratory electron transport	24	20	-0.568506	0.0047619	0.0321534
Nonsense Mediated Decay Independent of the Exon Junction Complex	41	21	-0.591122	0.0047619	0.0321534
Signaling by PDGF	41	21	0.478861	0.00491968	0.0321534
Eukaryotic Translation Elongation	23	15	-0.601131	0.00492611	0.0321534
Formation of a pool of free 40S subunits	47	29	-0.609323	0.00505051	0.0321534
Chromosome Maintenance	19	15	-0.384749	0.00505051	0.0321534
Interleukin receptor SHC signaling	41	28	0.660456	0.00516944	0.0321534
RNA Polymerase II Pre-transcription Events	124	89	-0.540381	0.00522648	0.0321534
GTP hydrolysis and joining of the 60S ribosomal subunit	53	32	-0.610552	0.0052356	0.0321534
3' -UTR-mediated translational regulation	19	15	-0.61501	0.0052356	0.0321534
L13a-mediated translational silencing of Ceruloplasmin expression	26	16	-0.61501	0.0052356	0.0321534
Nonsense Mediated Decay Enhanced by the Exon Junction Complex	107	36	-0.586496	0.0052356	0.0321534
Nonsense-Mediated Decay	23	15	-0.586496	0.0052356	0.0321534
Insulin receptor recycling	24	16	-0.575286	0.00539707	0.0327887
Transcription of the HIV genome	117	76	-0.524174	0.00556586	0.0330839
SRP-dependent cotranslational protein targeting to membrane	33	18	-0.544979	0.00564972	0.0330839
Metabolism of vitamins and cofactors	149	61	-0.427083	0.00571429	0.0330839
Metabolism of water-soluble vitamins and cofactors	95	53	-0.427083	0.00571429	0.0330839
RNA Polymerase III Transcription	117	73	-0.618686	0.00585556	0.0330839
RNA Polymerase III Transcription Initiation	140	31	-0.618686	0.00585556	0.0330839
RNA Polymerase III Abortive And Retractive Initiation	39	37	-0.618686	0.00585556	0.0330839
DAP12 interactions	18	17	0.478395	0.00613374	0.034071
Eukaryotic Translation Initiation	57	42	-0.606583	0.00621118	0.034071
Cap-dependent Translation Initiation	36	25	-0.606583	0.00621118	0.034071
The role of Nef in HIV-1 replication and disease pathogenesis	94	70	0.675487	0.00668857	0.0363369
Tat-mediated elongation of the HIV-1 transcript	220	164	-0.618574	0.00690955	0.036485
Formation of HIV-1 elongation complex containing HIV-1 Tat	41	21	-0.618574	0.00690955	0.036485
HIV-1 Transcription Elongation	46	18	-0.618574	0.00690955	0.036485
Pyruvate metabolism and Citric Acid (TCA) cycle	41	21	-0.491692	0.00714286	0.0370249
mRNA Processing	33	18	-0.488396	0.00714286	0.0370249
Cell Cycle Checkpoints	27	16	-0.386559	0.00721154	0.0370411
G1/S Transition	28	15	-0.373431	0.00740741	0.0377044
CTLA4 inhibitory signaling	25	22	0.704491	0.00773601	0.0380275
Meiosis	90	48	-0.369198	0.00775194	0.0380275
RNA Polymerase II Transcription Elongation	32	30	-0.607296	0.00780742	0.0380275
Formation of RNA Pol II elongation complex	56	46	-0.607296	0.00780742	0.0380275
Formation of HIV-1 elongation complex in the absence of HIV-1 Tat	118	104	-0.607296	0.00780742	0.0380275
DNA Replication	200	145	-0.374075	0.00840336	0.0401635
Signaling by the B Cell Receptor (BCR)	35	25	0.47318	0.00845751	0.0401635
DAP12 signaling	34	15	0.47435	0.00845921	0.0401635
RNA Polymerase III Transcription Initiation From Type 3 Promoter	89	66	-0.620698	0.00859423	0.0404645
Extension of Telomeres	33	27	-0.579075	0.00927247	0.0423802
Global Genomic NER (GG-NER)	28	22	-0.517729	0.00932994	0.0423802
RNA Polymerase II Promoter Escape	43	34	-0.565212	0.00960118	0.0423802
RNA Polymerase II Transcription Pre-Initiation And Promoter Opening	30	23	-0.565212	0.00960118	0.0423802
RNA Polymerase II Transcription Initiation	86	63	-0.565212	0.00960118	0.0423802
RNA Polymerase II Transcription Initiation And Promoter Clearance	30	23	-0.565212	0.00960118	0.0423802
HIV-1 Transcription Initiation	32	24	-0.565212	0.00960118	0.0423802
RNA Polymerase II HIV-1 Promoter Escape	46	36	-0.565212	0.00960118	0.0423802
Olfactory Signaling Pathway	47	37	-0.52376	0.0100251	0.0437532
S Phase	292	233	-0.375439	0.0100671	0.0437532
Interactions of Rev with host cellular proteins	143	111	-0.593395	0.0106784	0.0459256
Translation	196	156	-0.542815	0.0107527	0.0459256
Telomere C-strand (Lagging Strand) Synthesis	35	27	-0.568777	0.0108108	0.0459256
Platelet Aggregation (Plug Formation)	46	18	0.616888	0.0117874	0.0497005

### Sheet: GO-BP
	Name	Total	Hits	EnrichmentScore	Pval	Padj
1	Skeletal system development	90	76	0.511149	9.999e-05	0.000588883
2	Angiogenesis	50	37	0.567652	9.999e-05	0.000588883
3	Cytokine production	135	72	0.604158	9.999e-05	0.000588883
4	Regulation of cytokine production	46	36	0.618762	9.999e-05	0.000588883
5	Immune effector process	140	78	0.614288	9.999e-05	0.000588883
6	Inflammatory response	374	265	0.670537	9.999e-05	0.000588883
7	Axonogenesis	510	386	0.454948	9.999e-05	0.000588883
8	Axon guidance	128	104	0.48132	9.999e-05	0.000588883
9	Heart development	26	24	0.453908	9.999e-05	0.000588883
10	Blood coagulation	167	75	0.531474	9.999e-05	0.000588883
11	Hemostasis	287	226	0.528155	9.999e-05	0.000588883
12	Negative regulation of cell proliferation	537	381	0.501448	9.999e-05	0.000588883
13	Response to bacterium	216	61	0.589787	9.999e-05	0.000588883
14	Cytokine_mediated signaling pathway	53	40	0.586232	9.999e-05	0.000588883
15	Regulation of cell migration	108	77	0.584714	9.999e-05	0.000588883
16	Regulation of defense response	389	332	0.610297	9.999e-05	0.000588883
17	Regulation of response to external stimulus	133	108	0.619257	9.999e-05	0.000588883
18	Tube development	152	134	0.43816	9.999e-05	0.000588883
19	Regulation of growth	362	321	0.456818	9.999e-05	0.000588883
20	T cell activation	288	223	0.658928	9.999e-05	0.000588883
21	Regulation of MAPK cascade	225	184	0.506799	9.999e-05	0.000588883
22	Positive regulation of MAPK cascade	430	355	0.551048	9.999e-05	0.000588883
23	Innate immune response	386	312	0.592285	9.999e-05	0.000588883
24	Negative regulation of cell differentiation	203	165	0.486919	9.999e-05	0.000588883
25	Positive regulation of cell differentiation	78	66	0.509975	9.999e-05	0.000588883
26	Positive regulation of immune response	84	73	0.63439	9.999e-05	0.000588883
27	Coagulation	72	63	0.529294	9.999e-05	0.000588883
28	Regulation of secretion	382	327	0.512419	9.999e-05	0.000588883
29	Positive regulation of transport	211	166	0.500675	9.999e-05	0.000588883
30	Positive regulation of cellular component organization	475	356	0.489737	9.999e-05	0.000588883
31	Negative regulation of multicellular organismal process	312	233	0.582001	9.999e-05	0.000588883
32	Regulation of lymphocyte activation	111	85	0.683196	9.999e-05	0.000588883
33	Positive regulation of hydrolase activity	333	285	0.453634	9.999e-05	0.000588883
34	Positive regulation of transferase activity	110	91	0.470059	9.999e-05	0.000588883
35	Cation homeostasis	135	114	0.454141	9.999e-05	0.000588883
36	Generation of a signal involved in cell_cell signaling	180	155	0.458613	9.999e-05	0.000588883
37	Cell_cell adhesion	219	175	0.505376	9.999e-05	0.000588883
38	Activation of immune response	313	256	0.621985	0.0001	0.000588883
39	Leukocyte differentiation	95	74	0.608748	0.0001	0.000588883
40	Cellular cation homeostasis	211	169	0.462772	0.0001	0.000588883
41	Leukocyte migration	76	65	0.659265	0.0001	0.000588883
42	Regulation of sequence_specific DNA binding transcription factor activity	88	78	0.471369	0.0001	0.000588883
43	Response to virus	36	33	0.565612	0.00010003	0.000588883
44	Negative regulation of transport	313	254	0.49313	0.00010003	0.000588883
45	Regulation of cell adhesion	456	343	0.538691	0.00010004	0.000588883
46	Negative regulation of phosphate metabolic process	168	133	0.493302	0.00010004	0.000588883
47	Positive regulation of cell migration	45	32	0.593463	0.00010005	0.000588883
48	Regulation of MAP kinase activity	278	197	0.498033	0.00010006	0.000588883
49	Extracellular structure organization	29	24	0.62174	0.00010007	0.000588883
50	Regulation of T cell activation	101	71	0.682342	0.00010007	0.000588883
51	Lymphocyte differentiation	399	257	0.634065	0.00010008	0.000588883
52	Positive regulation of defense response	71	51	0.616316	0.0001001	0.000588883
53	Cell_substrate adhesion	69	49	0.567552	0.0001001	0.000588883
54	Positive regulation of cytokine production	216	141	0.623654	0.00010011	0.000588883
55	Positive regulation of lymphocyte activation	154	99	0.704814	0.00010011	0.000588883
56	Negative regulation of immune system process	141	86	0.620926	0.00010012	0.000588883
57	I_kappaB kinase/NF_kappaB cascade	108	69	0.534631	0.00010013	0.000588883
58	Peptidyl_tyrosine phosphorylation	97	63	0.607257	0.00010013	0.000588883
59	Peptidyl_tyrosine modification	110	54	0.603514	0.00010013	0.000588883
60	Positive regulation of secretion	106	65	0.554552	0.00010014	0.000588883
61	Adaptive immune response	197	141	0.639898	0.00010015	0.000588883
62	Regulation of immune effector process	53	31	0.652648	0.00010016	0.000588883
63	Positive regulation of T cell activation	656	303	0.723537	0.00010021	0.000588883
64	Adaptive immune response based on somatic recombination of immune receptors built from immunoglobulin superfamily domains	124	79	0.642959	0.000100231	0.000588883
65	Protein secretion	210	152	0.64332	0.000100241	0.000588883
66	Positive regulation of MAP kinase activity	73	22	0.537073	0.000100261	0.000588883
67	B cell activation	469	301	0.626874	0.000100271	0.000588883
68	T cell differentiation	153	116	0.629094	0.000100331	0.000588883
69	Regulation of I_kappaB kinase/NF_kappaB cascade	205	127	0.542184	0.000100351	0.000588883
70	Regulation of angiogenesis	54	29	0.582843	0.000100392	0.000588883
71	Defense response to virus	221	141	0.563334	0.000100402	0.000588883
72	Leukocyte chemotaxis	145	109	0.676438	0.000100472	0.000588883
73	Regulation of peptidyl_tyrosine phosphorylation	55	39	0.623161	0.000100553	0.000588883
74	T cell proliferation	95	76	0.653711	0.000100675	0.000588883
75	Regulation of blood pressure	194	163	0.569096	0.000100695	0.000588883
76	Regulation of protein secretion	484	367	0.672436	0.000100776	0.000588883
77	Humoral immune response	212	164	0.691116	0.000101082	0.000588883
78	Negative regulation of secretion	46	30	0.586635	0.000101082	0.000588883
79	Negative regulation of cell migration	154	124	0.602402	0.000101225	0.000588883
80	Positive regulation of cell adhesion	54	34	0.6443	0.000101225	0.000588883
81	Tissue remodeling	307	233	0.574821	0.000101225	0.000588883
82	Positive regulation of peptidyl_tyrosine phosphorylation	134	106	0.616484	0.000101225	0.000588883
83	Positive regulation of epithelial cell proliferation	105	82	0.552091	0.000101338	0.000588883
84	Regulation of muscle contraction	165	121	0.558485	0.000101348	0.000588883
85	Cytokine metabolic process	345	262	0.666843	0.000101399	0.000588883
86	Endothelial cell migration	235	177	0.568794	0.000101399	0.000588883
87	Regulation of T cell proliferation	98	70	0.679326	0.000101554	0.000588883
88	Cytokine biosynthetic process	102	83	0.677135	0.000101636	0.000588883
89	Production of molecular mediator of immune response	122	91	0.645005	0.00010174	0.000588883
90	Acute inflammatory response	68	52	0.68274	0.00010174	0.000588883
91	Defense response to bacterium	61	54	0.664719	0.000101792	0.000588883
92	Phagocytosis	71	56	0.59782	0.000101802	0.000588883
93	Negative regulation of sequence_specific DNA binding transcription factor activity	139	116	0.581548	0.000101802	0.000588883
94	Cytokine secretion	78	59	0.653211	0.000101802	0.000588883
95	Calcium_mediated signaling	192	152	0.587916	0.000101802	0.000588883
96	Regulation of cytokine biosynthetic process	101	83	0.694058	0.000101874	0.000588883
97	Positive regulation of angiogenesis	22	17	0.593259	0.000101989	0.000588883
98	Positive regulation of protein secretion	44	39	0.687427	0.000102596	0.000588883
99	Interferon_gamma production	149	109	0.657063	0.000102627	0.000588883
100	Regulation of cytokine secretion	119	107	0.664456	0.00010268	0.000588883
101	B cell differentiation	116	96	0.609348	0.000102733	0.000588883
102	Cell recognition	228	190	0.609134	0.000103423	0.000588883
103	Positive regulation of T cell proliferation	321	265	0.722932	0.000103767	0.000588883
104	Positive regulation of cytokine biosynthetic process	123	84	0.741508	0.000104855	0.000588883
105	Positive regulation of cytokine secretion	124	111	0.658289	0.000104855	0.000588883
106	Cellular defense response	208	167	0.68826	0.000105574	0.000588883
107	Interleukin_2 production	47	38	0.648783	0.000107101	0.000588883
108	Negative regulation of angiogenesis	274	218	0.632756	0.00010725	0.000588883
109	Interleukin_8 production	132	106	0.732307	0.000110278	0.000597644
110	Negative regulation of cytokine biosynthetic process	96	83	0.693255	0.000111869	0.000597644
111	Heterophilic cell_cell adhesion	343	222	0.719998	0.000111869	0.000597644
112	Embryonic morphogenesis	84	69	0.43689	0.00019998	0.00104088
113	Tissue morphogenesis	112	96	0.433472	0.00019998	0.00104088
114	Cell_matrix adhesion	493	415	0.538588	0.000201309	0.00104088
115	Regulation of myeloid cell differentiation	126	88	0.556648	0.000201857	0.00104088
116	Amine catabolic process	60	50	0.691665	0.000221926	0.0011345
117	Regulation of cell morphogenesis	254	213	0.462427	0.00030003	0.00149506
118	Myeloid cell differentiation	54	36	0.48632	0.00030012	0.00149506
119	Myeloid leukocyte differentiation	240	166	0.533333	0.000302084	0.00149506
120	G_protein coupled receptor signaling pathway, coupled to cyclic nucleotide second messenger	44	33	0.53572	0.000302541	0.00149506
121	JAK_STAT cascade	223	186	0.549029	0.000305375	0.00149659
122	Icosanoid metabolic process	34	22	0.587852	0.000309023	0.00150206
123	Negative regulation of growth	63	46	0.504063	0.000401606	0.0019362
124	Regulation of endothelial cell proliferation	44	29	0.579107	0.000412712	0.00197369
125	Tyrosine phosphorylation of STAT protein	32	25	0.61484	0.000424178	0.0020123
126	Interleukin_1 secretion	39	28	0.655649	0.000443853	0.00208893
127	Negative regulation of phosphorylation	72	62	0.480186	0.000500501	0.00233698
128	Positive regulation of I_kappaB kinase/NF_kappaB cascade	83	64	0.533629	0.000506329	0.00234117
129	Positive regulation of NF_kappaB transcription factor activity	36	27	0.553043	0.000509944	0.00234117
130	Smooth muscle contraction	147	103	0.571525	0.000513242	0.00234117
131	Viral genome replication	363	256	0.614168	0.000530223	0.00240017
132	Detection of biotic stimulus	93	67	0.729507	0.000580923	0.00260975
133	Regulation of small GTPase mediated signal transduction	141	76	0.437395	0.0006	0.00267098
134	Second_messenger_mediated signaling	42	36	0.515471	0.000603561	0.00267098
135	Regulation of endocytosis	79	55	0.528166	0.000608211	0.00267162
136	Negative regulation of myeloid cell differentiation	139	131	0.608051	0.000633781	0.00276347
137	Endothelial cell proliferation	88	75	0.560326	0.000718612	0.00311049
138	Regulation of JNK cascade	160	119	0.506278	0.000806452	0.0034654
139	DNA replication initiation	171	134	-0.652017	0.000857633	0.00365882
140	Regulation of cell growth	29	23	0.469367	0.00090063	0.00381481
141	Secondary metabolic process	56	51	-0.65329	0.000940734	0.00395642
142	Activation of MAPK activity	49	39	0.511964	0.00101327	0.00423149
143	Negative regulation of protein metabolic process	90	64	0.428085	0.00119988	0.00495455
144	JNK cascade	134	106	0.483236	0.00120313	0.00495455
145	Receptor_mediated endocytosis	168	138	0.511103	0.00131406	0.00537405
146	Regulation of hormone secretion	57	45	0.481677	0.00140309	0.00569884
147	Hormone secretion	521	412	0.471692	0.0015021	0.0060595
148	Response to drug	252	205	0.449447	0.00160016	0.00641145
149	Vesicle localization	117	100	-0.534868	0.00174825	0.00695781
150	Regulation of tyrosine phosphorylation of STAT protein	99	78	0.600486	0.00193257	0.00764011
151	Pigment biosynthetic process	513	353	-0.699579	0.00196078	0.0077003
152	Transmembrane receptor protein serine/threonine kinase signaling pathway	78	51	0.439627	0.0019998	0.00780185
153	Heme biosynthetic process	89	70	-0.577049	0.0020202	0.00782993
154	Centrosome organization	319	206	-0.477325	0.00222717	0.00857606
155	Microtubule organizing center organization	433	354	-0.480856	0.00226244	0.00865567
156	Activation of protein kinase activity	23	16	0.463384	0.00230276	0.00871296
157	Bone remodeling	517	438	0.56719	0.00230681	0.00871296
158	Neutral amino acid transport	360	304	-0.600386	0.00232558	0.00872829
159	Epithelial to mesenchymal transition	73	65	0.530475	0.00235777	0.00879343
160	Regulation of heart contraction	507	400	0.492224	0.00241619	0.00891823
161	Pigment metabolic process	80	72	-0.643422	0.00242131	0.00891823
162	Gene silencing	443	362	-0.413815	0.00246305	0.00901599
163	Peroxisome organization	112	83	-0.549999	0.00252845	0.00919858
164	Regulation of JAK_STAT cascade	387	329	0.55153	0.00260715	0.00942709
165	Regulation of homeostatic process	158	119	0.443274	0.00270027	0.00970461
166	Mitotic sister chromatid segregation	40	33	-0.506115	0.0027972	0.00991705
167	Small GTPase mediated signal transduction	186	141	0.412156	0.00279972	0.00991705
168	Positive regulation of sequence_specific DNA binding transcription factor activity	135	105	0.472706	0.00280955	0.00991705
169	Gland development	55	43	0.446323	0.00290087	0.0100809
170	Protein import into nucleus	119	72	0.466613	0.00290348	0.0100809
171	Aerobic respiration	69	53	-0.536807	0.00290698	0.0100809
172	Sister chromatid segregation	72	54	-0.502684	0.00300752	0.0103274
173	Regulation of nucleocytoplasmic transport	499	407	0.48175	0.0030175	0.0103274
174	RRNA processing	503	410	-0.495469	0.0030303	0.0103274
175	Response to hypoxia	505	352	0.464743	0.00310466	0.0104616
176	Nuclear import	37	26	0.466357	0.00310497	0.0104616
177	RRNA metabolic process	117	47	-0.460431	0.00340136	0.0113158
178	Homeostasis of number of cells	81	62	0.470509	0.0034116	0.0113158
179	Regulated secretory pathway	147	121	0.58719	0.00341734	0.0113158
180	Interferon_gamma biosynthetic process	83	58	0.708466	0.0034348	0.0113158
181	Negative regulation of hydrolase activity	121	105	0.462701	0.00350421	0.0114806
182	Regulation of protein import into nucleus	76	47	0.496301	0.00364409	0.0118733
183	Developmental growth	77	64	0.449169	0.00380228	0.0123211
184	Establishment of organelle localization	38	23	-0.393208	0.00383142	0.012348
185	Adenylate cyclase_modulating G_protein coupled receptor signaling pathway	276	208	0.512365	0.00387557	0.0124228
186	TRNA processing	44	32	-0.44128	0.00413223	0.0131743
187	Cytokinesis	140	112	-0.43048	0.00460829	0.0146135
188	Double_strand break repair	106	90	-0.407346	0.00518135	0.0163433
189	Morphogenesis of an epithelium	526	427	0.418604	0.00529947	0.0165482
190	Exocytosis	168	122	0.442601	0.00530212	0.0165482
191	Ribosome biogenesis	106	86	-0.520366	0.00552486	0.0171531
192	Centrosome cycle	330	112	-0.462509	0.00559441	0.0172786
193	DNA_dependent DNA replication	274	221	-0.414476	0.00564972	0.017359
194	Regulation of interferon_gamma biosynthetic process	100	79	0.700569	0.00621415	0.0189023
195	Activation of phospholipase C activity	46	39	0.555697	0.00621576	0.0189023
196	DNA_dependent transcription, elongation	65	54	-0.431159	0.00634249	0.0191893
197	Glucose catabolic process	138	99	-0.416209	0.00645161	0.0193223
198	Nucleotide_excision repair	216	165	-0.395247	0.00645161	0.0193223
199	Regulation of Ras protein signal transduction	48	32	0.436484	0.00660264	0.0196752
200	Regulation of neurogenesis	111	94	0.416567	0.0069	0.0204585
201	Protein targeting to mitochondrion	62	49	-0.429308	0.00737463	0.021757
202	TRNA metabolic process	369	295	-0.561962	0.00746269	0.0219078
203	Phospholipase C_activating G_protein coupled receptor signaling pathway	322	255	0.558904	0.00765713	0.0223679
204	Regulation of intracellular transport	105	80	0.441266	0.00770539	0.0223985
205	Regulation of axonogenesis	281	215	0.498457	0.0081591	0.0236017
206	Establishment of vesicle localization	138	108	-0.513214	0.00856531	0.0246565
207	Cyclic nucleotide metabolic process	104	86	0.471689	0.00865801	0.0248029
208	Positive regulation of cytoskeleton organization	172	144	0.498176	0.0092914	0.0264877
209	Regulation of cellular component size	211	147	0.45756	0.00933547	0.0264877
210	Regulation of lipid metabolic process	33	26	0.446313	0.00991487	0.0279977
211	Response to steroid hormone stimulus	18	16	0.437898	0.0108076	0.0303739
212	Sensory organ development	36	29	0.408304	0.0111989	0.0313252
213	Sperm motility	312	247	-0.549415	0.0121864	0.033793
214	Chromosome segregation	61	45	-0.464698	0.0121951	0.033793
215	Protein import	152	111	0.437992	0.0137192	0.0378395
216	Interaction with host	102	80	0.418218	0.0140986	0.0386706
217	Mitochondrial membrane organization	211	167	-0.445798	0.0141509	0.0386706
218	Embryo implantation	103	77	0.58053	0.0143719	0.0390646
219	Amino acid transport	87	67	-0.319287	0.0144928	0.0390646
220	Organelle localization	91	40	-0.370349	0.0144928	0.0390646
221	Ribonucleoprotein complex biogenesis	25	18	-0.459426	0.015873	0.0425914
222	Negative regulation of catalytic activity	268	201	0.402932	0.0169983	0.0452244
223	Spindle organization	344	253	-0.35481	0.0170068	0.0452244
224	Translational initiation	129	105	-0.521052	0.0172414	0.0456435
225	Response to nutrient	138	106	0.466624	0.0175137	0.0461582
226	Developmental maturation	520	400	0.448563	0.0179701	0.0470408
227	Calcium ion transport	291	227	0.422675	0.0180072	0.0470408
228	Protein import into nucleus, translocation	106	82	0.582955	0.0181959	0.0473252
229	Cellular respiration	287	240	-0.5388	0.0188679	0.0488589
230	Regulation of Ras GTPase activity	60	47	0.451136	0.019196	0.0494922
231	Regulation of Rho protein signal transduction	95	78	0.448657	0.0193833	0.049759
